# CP204L Is a Multifunctional Protein of African Swine Fever Virus That Interacts with The VPS39 Subunit of HOPS Complex and Promotes Lysosome Clustering

**DOI:** 10.1101/2022.09.09.507285

**Authors:** Katarzyna Magdalena Dolata, Walter Fuchs, Grégory Caignard, Juliette Dupré, Katrin Pannhorst, Sandra Blome, Thomas C. Mettenleiter, Axel Karger

**Affiliations:** Institute of Molecular Virology and Cell Biology, Friedrich-Loeffler-Institute, Greifswald-Insel Riems, Germany; UMR Virologie, INRAE, Ecole Nationale Vétérinaire d’Alfort, Laboratoire de santé animale d’Alfort, Anses, Université Paris-Est, Maisons-Alfort, France; Institute of Diagnostic Virology, Friedrich-Loeffler-Institut, Greifswald-Insel Riems, Germany

**Keywords:** African swine fever virus, ASFV, CP204L, VPS39, HOPS complex, virus-host interaction, lysosomes

## Abstract

Virus replication depends on a complex interplay between viral and host proteins. In the case of African swine fever virus (ASFV), a large DNA virus, only few virus-host protein-protein interactions have been identified to date. In this study, we demonstrate that the ASFV protein CP204L directly interacts with the cellular homotypic fusion and protein sorting (HOPS) protein VPS39, blocking its association with the lysosomal HOPS complex, that modulates endolysosomal trafficking and promotes lysosome clustering. Instead, VPS39 is targeted to the sites of virus replication termed virus factories. Furthermore, we show that loss of VPS39 reduces the levels of virus proteins synthesized in the early phase of infection and delays ASFV replication but does not completely inhibit it. Collectively, these results identify a novel virus-host protein interaction that modulates host membrane rearrangement during infection and provide evidence that CP204L is a multifunctional protein engaged in distinct steps of the ASFV life cycle.

**Importance:** African swine fever virus (ASFV) was first identified over a hundred years ago. Since then, much effort has been made to understand the pathogenesis of ASFV. Yet, the specific roles of many individual ASFV proteins during the infection remain enigmatic. This study provides evidence that CP204L, one of the most abundant ASFV proteins, modulates endosomal trafficking during virus infection. Through direct protein-protein interaction, CP204L prevents the recruitment of VPS39 to the endosomal and lysosomal membranes, resulting in their accumulation. Consequently, CP204L and VPS39 become sequestered to the ASFV replication site. These results uncover a novel function of viral protein CP204L and extend our understanding of complex interaction between virus and host.
