## Supplemental Table S2 for "CP204L Is a Multifunctional Protein of African Swine Fever Virus That Interacts with The VPS39 Subunit of HOPS Complex and Promotes Lysosome Clustering"

### Sheet: Table S2
Table S2: List of significantly (adjusted p-value < 0.01) enriched GO terms among identifed host protein interactors of ASFV-CP204L (see Table S1). Overrepresentation analysis and GO terms clustering analysis were performed using the R packages clusterProfiler (v.4.2.2) and rrvgo (v.1.6.0), respectively.
Condition	Term ID	Term category	Term description	̶ log10 p.adjust	Gene in term	Gene ID	Cluster	Parent term ID	Parent term description
Both	GO:0045333	GO Biological Processes	cellular respiration	19.6888	44	ATP5F1A/ATP5F1B/ATP5MF/ATP5MG/ATP5PB/CDK1/CISD1/COX5B/COX6A1/COX7A2/CYC1/DLAT/DLD/DLST/IDH3B/IDH3G/COX2/MYBBP1A/NDUFA10/NDUFA12/NDUFA9/NDUFB1/NDUFB10/NDUFB4/NDUFB5/NDUFB6/NDUFB7/NDUFB9/NDUFC2/NDUFS2/NDUFS7/NDUFS8/NIPSNAP2/NNT/PDHB/PLEC/SLC25A12/SLC25A13/SLC25A22/SUCLA2/SURF1/UQCRC2/UQCRH/UQCRQ	1	GO:0045333	cellular respiration
Both	GO:0015980	GO Biological Processes	energy derivation by oxidation of organic compounds	17.8034	48	ACADM/ATP5F1A/ATP5F1B/ATP5MF/ATP5MG/ATP5PB/CAVIN3/CDK1/CISD1/COX5B/COX6A1/COX7A2/CYC1/DLAT/DLD/DLST/GYS1/IDH3B/IDH3G/COX2/MTOR/MYBBP1A/NDUFA10/NDUFA12/NDUFA9/NDUFB1/NDUFB10/NDUFB4/NDUFB5/NDUFB6/NDUFB7/NDUFB9/NDUFC2/NDUFS2/NDUFS7/NDUFS8/NIPSNAP2/NNT/PDHB/PLEC/SLC25A12/SLC25A13/SLC25A22/SUCLA2/SURF1/UQCRC2/UQCRH/UQCRQ	1	GO:0045333	cellular respiration
Both	GO:0009060	GO Biological Processes	aerobic respiration	17.8034	38	ATP5F1A/ATP5F1B/ATP5MF/ATP5MG/ATP5PB/CDK1/COX5B/COX6A1/COX7A2/CYC1/DLAT/DLD/DLST/IDH3B/IDH3G/COX2/NDUFA10/NDUFA12/NDUFA9/NDUFB1/NDUFB10/NDUFB4/NDUFB5/NDUFB6/NDUFB7/NDUFB9/NDUFC2/NDUFS2/NDUFS7/NDUFS8/NIPSNAP2/NNT/PDHB/SUCLA2/SURF1/UQCRC2/UQCRH/UQCRQ	1	GO:0045333	cellular respiration
Both	GO:0022904	GO Biological Processes	respiratory electron transport chain	14.3615	28	CDK1/COX5B/COX6A1/COX7A2/CYC1/DLD/COX2/MYBBP1A/NDUFA10/NDUFA12/NDUFA9/NDUFB1/NDUFB10/NDUFB4/NDUFB5/NDUFB6/NDUFB7/NDUFB9/NDUFC2/NDUFS2/NDUFS7/NDUFS8/PLEC/SLC25A12/SLC25A13/SLC25A22/UQCRH/UQCRQ	1	GO:0045333	cellular respiration
Both	GO:0022900	GO Biological Processes	electron transport chain	14.2906	33	ALDH4A1/CDK1/COX5B/COX6A1/COX7A2/CYC1/DLD/ETFA/IDH3B/COX2/MYBBP1A/NDUFA10/NDUFA12/NDUFA13/NDUFA9/NDUFB1/NDUFB10/NDUFB4/NDUFB5/NDUFB6/NDUFB7/NDUFB9/NDUFC2/NDUFS2/NDUFS7/NDUFS8/PLEC/SLC25A12/SLC25A13/SLC25A22/SURF1/UQCRH/UQCRQ	1	GO:0045333	cellular respiration
Both	GO:0016197	GO Biological Processes	endosomal transport	6.50841	26	ACTN2/ANKFY1/ANXA8L1/AP3D1/ATP9A/DCTN1/EHD1/EHD2/EHD3/EHD4/GBF1/PTPN23/RAB10/SCRIB/SNX2/SNX3/SNX4/SNX5/SNX9/SQSTM1/TOM1/UBE2O/USP7/VPS16/VPS39/VPS52	11	GO:0016197	endosomal transport
Both	GO:0090150	GO Biological Processes	establishment of protein localization to membrane	5.02124	25	ACSL3/ATAD1/ATP13A1/ATP1B1/ATP2C1/CCDC47/CHP1/EGFR/EMC1/EMC3/MTCL1/MYO1C/NDUFA13/NPC1/RAB10/RAB3GAP1/SAMM50/SCRIB/SEC62/SRP68/SRPRA/SSR3/STOM/TOMM22/TOMM70	11	GO:0016197	endosomal transport
Both	GO:0098876	GO Biological Processes	vesicle-mediated transport to the plasma membrane	4.50728	17	ACSL3/ACTN2/ATP2C1/ATP9A/DNM2/EHD1/EHD2/EHD3/EHD4/EXOC4/PTPN23/RAB10/SCRIB/SNX3/SNX4/VPS39/VPS52	11	GO:0016197	endosomal transport
Both	GO:0032456	GO Biological Processes	endocytic recycling	3.95302	12	ACTN2/ATP9A/EHD1/EHD2/EHD3/EHD4/PTPN23/SCRIB/SNX3/SNX4/VPS39/VPS52	11	GO:0016197	endosomal transport
Both	GO:0032386	GO Biological Processes	regulation of intracellular transport	2.95112	24	AAAS/ACTN2/ATP9A/CABP1/CDK1/CHP1/CRYAB/DYNC1H1/EHD1/EHD2/MAP2K1/MTCL1/MYO1C/PTPN23/RHOT1/RNF31/SCFD1/SNX3/STOM/TM9SF4/UBR5/USP7/VPS11/XPO1	11	GO:0016197	endosomal transport
Both	GO:0048193	GO Biological Processes	Golgi vesicle transport	5.93124	29	ACSL3/ANKFY1/AP2A1/AP3D1/ARCN1/ATP2C1/ATP9A/COG1/COG3/COPB2/COPG1/COPG2/DNM2/EHD3/ERGIC1/EXOC4/GBF1/HTT/PDCD6/RAB10/SCAMP3/SCFD1/SEC22B/SEC23IP/SEC24A/SNX2/SNX3/TMED10/VPS52	12	GO:0048193	Golgi vesicle transport
Both	GO:0006890	GO Biological Processes	retrograde vesicle-mediated transport, Golgi to endoplasmic reticulum	4.60573	11	ARCN1/ATP9A/COG3/COPB2/COPG2/ERGIC1/GBF1/HTT/SCFD1/SEC22B/TMED10	12	GO:0048193	Golgi vesicle transport
Both	GO:0006892	GO Biological Processes	post-Golgi vesicle-mediated transport	3.19653	13	ACSL3/ANKFY1/AP2A1/AP3D1/ATP2C1/DNM2/EHD3/EXOC4/GBF1/RAB10/SCAMP3/SCFD1/VPS52	12	GO:0048193	Golgi vesicle transport
Both	GO:0045807	GO Biological Processes	positive regulation of endocytosis	2.6398	12	ANKFY1/ANO6/AP2A1/AP2B1/AP2M1/APPL1/ATAD1/DNM2/FLOT1/FMR1/ITGA2/SCYL2	12	GO:0048193	Golgi vesicle transport
Both	GO:0006888	GO Biological Processes	endoplasmic reticulum to Golgi vesicle-mediated transport	2.52523	13	ARCN1/COG3/COPB2/COPG1/COPG2/ERGIC1/GBF1/PDCD6/SCFD1/SEC22B/SEC23IP/SEC24A/TMED10	12	GO:0048193	Golgi vesicle transport
Both	GO:1990542	GO Biological Processes	mitochondrial transmembrane transport	12.8363	24	ABCB7/AIFM1/ATP5F1A/ATP5F1B/ATP5MF/ATP5MG/ATP5PB/CPT1A/DNAJC19/MCU/MICU1/SFXN1/SFXN2/SFXN3/SLC25A12/SLC25A13/SLC25A22/SLC25A3/SLC25A4/SLC25A5/SLC25A6/TIMM50/TOMM40/TOMM70	2	GO:1990542	mitochondrial transmembrane transport
Both	GO:0006839	GO Biological Processes	mitochondrial transport	9.75443	33	ABCB7/AIFM1/ATP5F1A/ATP5F1B/ATP5MF/ATP5MG/ATP5PB/CPT1A/DNAJC19/MCU/MICU1/NDUFA13/PMPCA/RHOT1/RNF31/SAMM50/SFXN1/SFXN2/SFXN3/SLC25A12/SLC25A13/SLC25A22/SLC25A24/SLC25A3/SLC25A4/SLC25A5/SLC25A6/TIMM50/TOMM22/TOMM40/TOMM70/VDAC2/VPS11	2	GO:1990542	mitochondrial transmembrane transport
Both	GO:1902600	GO Biological Processes	proton transmembrane transport	5.68762	20	ATP5F1A/ATP5F1B/ATP5MF/ATP5MG/ATP5PB/ATP6V1H/CHP1/COX5B/COX6A1/CYC1/COX2/NDUFS7/NNT/PHB2/SLC25A22/SLC25A3/SLC25A4/SLC25A5/SURF1/UQCRH	2	GO:1990542	mitochondrial transmembrane transport
Both	GO:0017038	GO Biological Processes	protein import	3.53342	19	AIFM1/APPL1/CABP1/CDK1/CHP1/CSE1L/DNAJC19/IPO7/IPO9/LONP2/NUP35/NUP93/PHB2/SAMM50/TIMM50/TOMM22/TOMM40/TOMM70/UBR5	2	GO:1990542	mitochondrial transmembrane transport
Both	GO:0015931	GO Biological Processes	nucleobase-containing compound transport	2.88313	19	AAAS/DDX19B/FLOT1/FMR1/G3BP2/LRPPRC/MYO1C/NCBP1/NUP210/NUP35/NUP93/QKI/SLC25A24/SLC25A4/SLC25A5/SLC25A6/TSC1/UPF1/XPO1	2	GO:1990542	mitochondrial transmembrane transport
Infected	GO:0000398	GO Biological Processes	mRNA splicing, via spliceosome	4.05239	17	GEMIN5/HNRNPC/HNRNPH1/LUC7L2/MAGOH/NCBP2/PRPF19/PRPF40A/RBM5/RBM7/SF3B1/SF3B3/SNRPB/SNW1/SRSF10/WTAP/ZCCHC8	9	GO:0006164	purine nucleotide biosynthetic process
Mock	GO:0032878	GO Biological Processes	regulation of establishment or maintenance of cell polarity	1.92528	5	DOCK8/FLOT2/LLGL1/LLGL2/PTK2B	26	GO:0032878	regulation of establishment or maintenance of cell polarity
Both	GO:0016241	GO Biological Processes	regulation of macroautophagy	7.33295	22	ATP6V1H/EXOC4/GNAI3/GPSM1/HSPB8/HTT/MTOR/NPC1/POLDIP2/RAB3GAP1/RALB/RHEB/SCFD1/SEC22B/SLC25A4/SLC25A5/SNX5/SPTLC1/SPTLC2/SUPT5H/TSC1/USP30	8	GO:0016241	regulation of macroautophagy
Both	GO:0016236	GO Biological Processes	macroautophagy	7.02031	31	ATP6V1H/EI24/EXOC4/GNAI3/GPSM1/HSPB8/HTT/MTOR/NPC1/PHB2/PLAA/POLDIP2/RAB3GAP1/RALB/RHEB/SCFD1/SEC22B/SLC25A4/SLC25A5/SNX5/SPTLC1/SPTLC2/SQSTM1/SUPT5H/TMEM41B/TSC1/UFL1/USP30/VMP1/VPS16/VPS39	8	GO:0016241	regulation of macroautophagy
Both	GO:0010506	GO Biological Processes	regulation of autophagy	5.61079	30	ATP6V1H/CISD1/EIF4G2/EXOC4/GNAI3/GPSM1/HSPB8/HTT/MTCL1/MTMR9/MTOR/NPC1/OSBPL7/PHB2/POLDIP2/RAB3GAP1/RALB/RHEB/SCFD1/SEC22B/SLC25A4/SLC25A5/SNX5/SPTLC1/SPTLC2/SUPT5H/TSC1/UFL1/USP30/ZMPSTE24	8	GO:0016241	regulation of macroautophagy
Both	GO:0016239	GO Biological Processes	positive regulation of macroautophagy	4.90474	12	GNAI3/GPSM1/HSPB8/HTT/RAB3GAP1/RALB/SLC25A4/SLC25A5/SPTLC1/SPTLC2/SUPT5H/TSC1	8	GO:0016241	regulation of macroautophagy
Both	GO:0031331	GO Biological Processes	positive regulation of cellular catabolic process	3.78982	32	CNOT3/CPT1A/EXOSC3/EXOSC9/FMR1/GNAI3/GPSM1/HSPB8/HTT/MLH1/MOV10/NNT/OSBPL7/PHB2/PSMC1/PSMC3/PSMC4/PSMC6/PTK2/RAB3GAP1/RALB/SLC25A4/SLC25A5/SNX9/SPTLC1/SPTLC2/SUPT5H/TMTC3/TSC1/UFL1/UPF1/VPS11	8	GO:0016241	regulation of macroautophagy
Both	GO:0006119	GO Biological Processes	oxidative phosphorylation	14.2698	30	ATP5F1A/ATP5F1B/ATP5MF/ATP5MG/ATP5PB/CDK1/COX5B/COX6A1/COX7A2/CYC1/DLD/COX2/NDUFA10/NDUFA12/NDUFA9/NDUFB1/NDUFB10/NDUFB4/NDUFB5/NDUFB6/NDUFB7/NDUFB9/NDUFC2/NDUFS2/NDUFS7/NDUFS8/NIPSNAP2/UQCRC2/UQCRH/UQCRQ	1	GO:0045333	cellular respiration
Both	GO:0042773	GO Biological Processes	ATP synthesis coupled electron transport	11.4208	23	CDK1/COX5B/COX6A1/COX7A2/CYC1/DLD/COX2/NDUFA10/NDUFA12/NDUFA9/NDUFB1/NDUFB10/NDUFB4/NDUFB5/NDUFB6/NDUFB7/NDUFB9/NDUFC2/NDUFS2/NDUFS7/NDUFS8/UQCRH/UQCRQ	1	GO:0045333	cellular respiration
Both	GO:0042775	GO Biological Processes	mitochondrial ATP synthesis coupled electron transport	11.4208	23	CDK1/COX5B/COX6A1/COX7A2/CYC1/DLD/COX2/NDUFA10/NDUFA12/NDUFA9/NDUFB1/NDUFB10/NDUFB4/NDUFB5/NDUFB6/NDUFB7/NDUFB9/NDUFC2/NDUFS2/NDUFS7/NDUFS8/UQCRH/UQCRQ	1	GO:0045333	cellular respiration
Both	GO:0019646	GO Biological Processes	aerobic electron transport chain	10.1556	21	COX5B/COX6A1/COX7A2/CYC1/DLD/COX2/NDUFA10/NDUFA9/NDUFB1/NDUFB10/NDUFB4/NDUFB5/NDUFB6/NDUFB7/NDUFB9/NDUFC2/NDUFS2/NDUFS7/NDUFS8/UQCRH/UQCRQ	1	GO:0045333	cellular respiration
Both	GO:0006120	GO Biological Processes	mitochondrial electron transport, NADH to ubiquinone	6.68857	14	DLD/NDUFA10/NDUFA9/NDUFB1/NDUFB10/NDUFB4/NDUFB5/NDUFB6/NDUFB7/NDUFB9/NDUFC2/NDUFS2/NDUFS7/NDUFS8	1	GO:0045333	cellular respiration
Both	GO:0006099	GO Biological Processes	tricarboxylic acid cycle	3.23848	7	DLAT/DLST/IDH3B/IDH3G/NNT/PDHB/SUCLA2	1	GO:0045333	cellular respiration
Both	GO:0071806	GO Biological Processes	protein transmembrane transport	2.77797	9	AIFM1/DNAJC19/LONP2/SEC62/TIMM50/TMED10/TOMM22/TOMM40/TOMM70	2	GO:1990542	mitochondrial transmembrane transport
Both	GO:0050657	GO Biological Processes	nucleic acid transport	2.44891	15	AAAS/DDX19B/FLOT1/FMR1/G3BP2/LRPPRC/MYO1C/NCBP1/NUP210/NUP35/NUP93/QKI/TSC1/UPF1/XPO1	2	GO:1990542	mitochondrial transmembrane transport
Both	GO:0050658	GO Biological Processes	RNA transport	2.44891	15	AAAS/DDX19B/FLOT1/FMR1/G3BP2/LRPPRC/MYO1C/NCBP1/NUP210/NUP35/NUP93/QKI/TSC1/UPF1/XPO1	2	GO:1990542	mitochondrial transmembrane transport
Both	GO:0051028	GO Biological Processes	mRNA transport	2.44891	13	AAAS/DDX19B/FMR1/G3BP2/LRPPRC/MYO1C/NCBP1/NUP210/NUP35/NUP93/QKI/UPF1/XPO1	2	GO:1990542	mitochondrial transmembrane transport
Both	GO:0006605	GO Biological Processes	protein targeting	2.25373	21	AIFM1/AP3D1/CHP1/DNAJC19/LONP2/MTCL1/MYO1C/NDUFA13/PMPCA/RNF31/SAMM50/SEC62/SRP68/SRPRA/SSR3/STOM/TIMM50/TOMM22/TOMM40/TOMM70/VPS11	2	GO:1990542	mitochondrial transmembrane transport
Both	GO:0010257	GO Biological Processes	NADH dehydrogenase complex assembly	10.0484	18	ACAD9/NDUFA10/NDUFA12/NDUFA13/NDUFA9/NDUFAF6/NDUFB1/NDUFB10/NDUFB4/NDUFB5/NDUFB6/NDUFB7/NDUFB9/NDUFC2/NDUFS2/NDUFS7/NDUFS8/TMEM126A	3	GO:0032981	mitochondrial respiratory chain complex I assembly
Both	GO:0032981	GO Biological Processes	mitochondrial respiratory chain complex I assembly	10.0484	18	ACAD9/NDUFA10/NDUFA12/NDUFA13/NDUFA9/NDUFAF6/NDUFB1/NDUFB10/NDUFB4/NDUFB5/NDUFB6/NDUFB7/NDUFB9/NDUFC2/NDUFS2/NDUFS7/NDUFS8/TMEM126A	3	GO:0032981	mitochondrial respiratory chain complex I assembly
Infected	GO:0032984	GO Biological Processes	protein-containing complex disassembly	2.73645	12	ADD1/CHMP1A/CKAP5/MAP1A/NSF/SMARCC1/SMARCE1/SPTBN2/SVIL/TMOD3/TRPV4/VPS4B	3	GO:0032981	mitochondrial respiratory chain complex I assembly
Infected	GO:0043624	GO Biological Processes	cellular protein complex disassembly	2.44649	9	ADD1/CKAP5/MAP1A/NSF/SPTBN2/SVIL/TMOD3/TRPV4/VPS4B	3	GO:0032981	mitochondrial respiratory chain complex I assembly
Infected	GO:1902903	GO Biological Processes	regulation of supramolecular fiber organization	2.29184	15	ADD1/ARFIP1/BAIAP2L1/CKAP5/CLU/IQGAP2/MAP1A/PAK2/RHOC/SMAD3/SPTBN2/SVIL/TMOD3/TRPV4/TUBB4A	3	GO:0032981	mitochondrial respiratory chain complex I assembly
Infected	GO:0051261	GO Biological Processes	protein depolymerization	2.29184	8	ADD1/CKAP5/MAP1A/SPTBN2/SVIL/TMOD3/TRPV4/VPS4B	3	GO:0032981	mitochondrial respiratory chain complex I assembly
Both	GO:0046034	GO Biological Processes	ATP metabolic process	9.96731	35	ATP1B1/ATP5F1A/ATP5F1B/ATP5MF/ATP5MG/ATP5PB/CDK1/CLPX/COX5B/COX6A1/COX7A2/CYC1/DLD/COX2/NDUFA10/NDUFA12/NDUFA9/NDUFB1/NDUFB10/NDUFB4/NDUFB5/NDUFB6/NDUFB7/NDUFB9/NDUFC2/NDUFS2/NDUFS7/NDUFS8/NIPSNAP2/PFKL/SLC25A12/SLC25A13/UQCRC2/UQCRH/UQCRQ	4	GO:0046034	ATP metabolic process
Both	GO:0033108	GO Biological Processes	mitochondrial respiratory chain complex assembly	9.73398	21	ACAD9/AIFM1/NDUFA10/NDUFA12/NDUFA13/NDUFA9/NDUFAF6/NDUFB1/NDUFB10/NDUFB4/NDUFB5/NDUFB6/NDUFB7/NDUFB9/NDUFC2/NDUFS2/NDUFS7/NDUFS8/SAMM50/SURF1/TMEM126A	5	GO:0033108	mitochondrial respiratory chain complex assembly
Both	GO:0007030	GO Biological Processes	Golgi organization	3.69181	17	ARFGEF1/ATL2/ATL3/CDK1/COG1/COG3/DNM2/EHD3/GBF1/HTT/MAP2K1/NPLOC4/RAB2A/SEC22B/SEC23IP/TMED10/VMP1	5	GO:0033108	mitochondrial respiratory chain complex assembly
Both	GO:0007006	GO Biological Processes	mitochondrial membrane organization	2.64855	13	APOOL/DNAJC11/IMMT/MICOS13/NDUFA13/RHOT1/SAMM50/SLC25A4/SLC25A5/TIMM50/TOMM22/TOMM70/VDAC2	5	GO:0033108	mitochondrial respiratory chain complex assembly
Both	GO:0042407	GO Biological Processes	cristae formation	2.62514	5	APOOL/DNAJC11/IMMT/MICOS13/SAMM50	5	GO:0033108	mitochondrial respiratory chain complex assembly
Both	GO:0007007	GO Biological Processes	inner mitochondrial membrane organization	2.44891	7	APOOL/DNAJC11/IMMT/MICOS13/NDUFA13/SAMM50/TOMM70	5	GO:0033108	mitochondrial respiratory chain complex assembly
Both	GO:0009260	GO Biological Processes	ribonucleotide biosynthetic process	8.68056	26	ACACA/ACSL1/ACSL3/ACSL5/ACSS2/ATP5F1A/ATP5F1B/ATP5MF/ATP5MG/ATP5PB/DCAKD/DLAT/DLD/ELOVL1/GCDH/GUCY1A1/HACD2/HSD17B12/COX2/PDHB/PDHX/PPAT/SLC25A12/SLC25A13/UCK2/UMPS	6	GO:0009260	ribonucleotide biosynthetic process
Both	GO:0046390	GO Biological Processes	ribose phosphate biosynthetic process	8.30346	26	ACACA/ACSL1/ACSL3/ACSL5/ACSS2/ATP5F1A/ATP5F1B/ATP5MF/ATP5MG/ATP5PB/DCAKD/DLAT/DLD/ELOVL1/GCDH/GUCY1A1/HACD2/HSD17B12/COX2/PDHB/PDHX/PPAT/SLC25A12/SLC25A13/UCK2/UMPS	6	GO:0009260	ribonucleotide biosynthetic process
Both	GO:0009152	GO Biological Processes	purine ribonucleotide biosynthetic process	7.82756	24	ACACA/ACSL1/ACSL3/ACSL5/ACSS2/ATP5F1A/ATP5F1B/ATP5MF/ATP5MG/ATP5PB/DCAKD/DLAT/DLD/ELOVL1/GCDH/GUCY1A1/HACD2/HSD17B12/COX2/PDHB/PDHX/PPAT/SLC25A12/SLC25A13	6	GO:0009260	ribonucleotide biosynthetic process
Both	GO:0009165	GO Biological Processes	nucleotide biosynthetic process	6.50841	27	ACACA/ACSL1/ACSL3/ACSL5/ACSS2/AK6/ATP5F1A/ATP5F1B/ATP5MF/ATP5MG/ATP5PB/DCAKD/DLAT/DLD/ELOVL1/GCDH/GUCY1A1/HACD2/HSD17B12/COX2/PDHB/PDHX/PPAT/SLC25A12/SLC25A13/UCK2/UMPS	6	GO:0009260	ribonucleotide biosynthetic process
Both	GO:0033866	GO Biological Processes	nucleoside bisphosphate biosynthetic process	6.50841	14	ACACA/ACSL1/ACSL3/ACSL5/ACSS2/DCAKD/DLAT/DLD/ELOVL1/GCDH/HACD2/HSD17B12/PDHB/PDHX	6	GO:0009260	ribonucleotide biosynthetic process
Both	GO:0034030	GO Biological Processes	ribonucleoside bisphosphate biosynthetic process	6.50841	14	ACACA/ACSL1/ACSL3/ACSL5/ACSS2/DCAKD/DLAT/DLD/ELOVL1/GCDH/HACD2/HSD17B12/PDHB/PDHX	6	GO:0009260	ribonucleotide biosynthetic process
Both	GO:0034033	GO Biological Processes	purine nucleoside bisphosphate biosynthetic process	6.50841	14	ACACA/ACSL1/ACSL3/ACSL5/ACSS2/DCAKD/DLAT/DLD/ELOVL1/GCDH/HACD2/HSD17B12/PDHB/PDHX	6	GO:0009260	ribonucleotide biosynthetic process
Both	GO:1901293	GO Biological Processes	nucleoside phosphate biosynthetic process	6.49239	27	ACACA/ACSL1/ACSL3/ACSL5/ACSS2/AK6/ATP5F1A/ATP5F1B/ATP5MF/ATP5MG/ATP5PB/DCAKD/DLAT/DLD/ELOVL1/GCDH/GUCY1A1/HACD2/HSD17B12/COX2/PDHB/PDHX/PPAT/SLC25A12/SLC25A13/UCK2/UMPS	6	GO:0009260	ribonucleotide biosynthetic process
Both	GO:0009259	GO Biological Processes	ribonucleotide metabolic process	5.93124	33	ACACA/ACOT9/ACSL1/ACSL3/ACSL5/ACSS2/ATP5F1A/ATP5F1B/ATP5MF/ATP5MG/ATP5PB/DCAKD/DLAT/DLD/DLST/ELOVL1/FAR1/GCDH/GNAI3/GUCY1A1/HACD2/HSD17B12/COX2/NT5C/PDHB/PDHX/PFKL/PPAT/SLC25A12/SLC25A13/SUCLA2/UCK2/UMPS	6	GO:0009260	ribonucleotide biosynthetic process
Both	GO:0019693	GO Biological Processes	ribose phosphate metabolic process	5.67396	33	ACACA/ACOT9/ACSL1/ACSL3/ACSL5/ACSS2/ATP5F1A/ATP5F1B/ATP5MF/ATP5MG/ATP5PB/DCAKD/DLAT/DLD/DLST/ELOVL1/FAR1/GCDH/GNAI3/GUCY1A1/HACD2/HSD17B12/COX2/NT5C/PDHB/PDHX/PFKL/PPAT/SLC25A12/SLC25A13/SUCLA2/UCK2/UMPS	6	GO:0009260	ribonucleotide biosynthetic process
Both	GO:0033865	GO Biological Processes	nucleoside bisphosphate metabolic process	5.49812	18	ACACA/ACOT9/ACSL1/ACSL3/ACSL5/ACSS2/DCAKD/DLAT/DLD/DLST/ELOVL1/FAR1/GCDH/HACD2/HSD17B12/PDHB/PDHX/SUCLA2	6	GO:0009260	ribonucleotide biosynthetic process
Both	GO:0033875	GO Biological Processes	ribonucleoside bisphosphate metabolic process	5.49812	18	ACACA/ACOT9/ACSL1/ACSL3/ACSL5/ACSS2/DCAKD/DLAT/DLD/DLST/ELOVL1/FAR1/GCDH/HACD2/HSD17B12/PDHB/PDHX/SUCLA2	6	GO:0009260	ribonucleotide biosynthetic process
Both	GO:0034032	GO Biological Processes	purine nucleoside bisphosphate metabolic process	5.49812	18	ACACA/ACOT9/ACSL1/ACSL3/ACSL5/ACSS2/DCAKD/DLAT/DLD/DLST/ELOVL1/FAR1/GCDH/HACD2/HSD17B12/PDHB/PDHX/SUCLA2	6	GO:0009260	ribonucleotide biosynthetic process
Both	GO:0042776	GO Biological Processes	mitochondrial ATP synthesis coupled proton transport	2.51981	5	ATP5F1A/ATP5F1B/ATP5MF/ATP5MG/ATP5PB	6	GO:0009260	ribonucleotide biosynthetic process
Both	GO:0009199	GO Biological Processes	ribonucleoside triphosphate metabolic process	2.37826	10	ATP5F1A/ATP5F1B/ATP5MF/ATP5MG/ATP5PB/GNAI3/COX2/SLC25A12/SLC25A13/UCK2	6	GO:0009260	ribonucleotide biosynthetic process
Both	GO:0006754	GO Biological Processes	ATP biosynthetic process	2.32801	8	ATP5F1A/ATP5F1B/ATP5MF/ATP5MG/ATP5PB/COX2/SLC25A12/SLC25A13	6	GO:0009260	ribonucleotide biosynthetic process
Both	GO:0009201	GO Biological Processes	ribonucleoside triphosphate biosynthetic process	2.32458	9	ATP5F1A/ATP5F1B/ATP5MF/ATP5MG/ATP5PB/COX2/SLC25A12/SLC25A13/UCK2	6	GO:0009260	ribonucleotide biosynthetic process
Both	GO:0009205	GO Biological Processes	purine ribonucleoside triphosphate metabolic process	2.02483	9	ATP5F1A/ATP5F1B/ATP5MF/ATP5MG/ATP5PB/GNAI3/COX2/SLC25A12/SLC25A13	6	GO:0009260	ribonucleotide biosynthetic process
Both	GO:0002181	GO Biological Processes	cytoplasmic translation	7.73726	23	DRG2/EIF2B3/EIF3A/EIF3C/EIF3E/EIF3F/EIF3H/FMR1/MTOR/RPL10A/RPL14/RPL18/RPL23A/RPL26/RPL27/RPL31/RPL35/RPL7A/RPLP0/RPLP2/RPS13/RPS29/RPS7	7	GO:0002181	cytoplasmic translation
Both	GO:0002183	GO Biological Processes	cytoplasmic translational initiation	2.77797	7	EIF2B3/EIF3A/EIF3C/EIF3E/EIF3F/EIF3H/MTOR	7	GO:0002181	cytoplasmic translation
Both	GO:0001732	GO Biological Processes	formation of cytoplasmic translation initiation complex	2.62514	5	EIF3A/EIF3C/EIF3E/EIF3F/EIF3H	7	GO:0002181	cytoplasmic translation
Both	GO:0006413	GO Biological Processes	translational initiation	2.28917	12	EIF2B3/EIF2B5/EIF3A/EIF3C/EIF3E/EIF3F/EIF3H/EIF4G2/EIF5B/FMR1/MTOR/NCBP1	7	GO:0002181	cytoplasmic translation
Both	GO:0010508	GO Biological Processes	positive regulation of autophagy	3.15276	14	GNAI3/GPSM1/HSPB8/HTT/PHB2/RAB3GAP1/RALB/SLC25A4/SLC25A5/SPTLC1/SPTLC2/SUPT5H/TSC1/UFL1	8	GO:0016241	regulation of macroautophagy
Both	GO:0061912	GO Biological Processes	selective autophagy	2.98074	10	HSPB8/HTT/PHB2/SLC25A4/SLC25A5/SPTLC1/SPTLC2/SQSTM1/UFL1/USP30	8	GO:0016241	regulation of macroautophagy
Both	GO:0042176	GO Biological Processes	regulation of protein catabolic process	2.63945	27	CCAR2/CSNK2A1/DDB1/EGFR/EIF3H/FMR1/LPCAT1/NDUFA13/OSBPL7/PBK/PSMC1/PSMC3/PSMC4/PSMC6/PSMD1/PSMD14/PSMD3/PTK2/RPS7/SEC22B/SNX3/SNX9/TMTC3/UFL1/USP7/VPS11/XPO1	8	GO:0016241	regulation of macroautophagy
Both	GO:0043161	GO Biological Processes	proteasome-mediated ubiquitin-dependent protein catabolic process	2.51981	27	CALR/CANX/CCAR2/CCDC47/CUL4B/DDB1/ECPAS/EIF3H/ERLIN2/HECTD3/NPLOC4/PBK/PLAA/PSMC1/PSMC3/PSMC4/PSMC6/PSMD1/PSMD14/PSMD6/PSMD7/SEL1L/STT3B/UFL1/USP7/WFS1/XPO1	8	GO:0016241	regulation of macroautophagy
Both	GO:0016242	GO Biological Processes	negative regulation of macroautophagy	2.44891	7	MTOR/NPC1/POLDIP2/SCFD1/SEC22B/TSC1/USP30	8	GO:0016241	regulation of macroautophagy
Infected	GO:0042176	GO Biological Processes	regulation of protein catabolic process	2.10407	15	CCDC22/CDK5RAP3/CLU/DDA1/FBXO22/GLMN/IDE/MAP1A/MSN/NEDD4L/NSF/SF3B3/SMAD3/SMARCC1/UBXN1	8	GO:0016241	regulation of macroautophagy
Both	GO:0006164	GO Biological Processes	purine nucleotide biosynthetic process	6.91696	24	ACACA/ACSL1/ACSL3/ACSL5/ACSS2/ATP5F1A/ATP5F1B/ATP5MF/ATP5MG/ATP5PB/DCAKD/DLAT/DLD/ELOVL1/GCDH/GUCY1A1/HACD2/HSD17B12/COX2/PDHB/PDHX/PPAT/SLC25A12/SLC25A13	9	GO:0006164	purine nucleotide biosynthetic process
Both	GO:0072522	GO Biological Processes	purine-containing compound biosynthetic process	6.56102	24	ACACA/ACSL1/ACSL3/ACSL5/ACSS2/ATP5F1A/ATP5F1B/ATP5MF/ATP5MG/ATP5PB/DCAKD/DLAT/DLD/ELOVL1/GCDH/GUCY1A1/HACD2/HSD17B12/COX2/PDHB/PDHX/PPAT/SLC25A12/SLC25A13	9	GO:0006164	purine nucleotide biosynthetic process
Both	GO:0009150	GO Biological Processes	purine ribonucleotide metabolic process	5.36166	31	ACACA/ACOT9/ACSL1/ACSL3/ACSL5/ACSS2/ATP5F1A/ATP5F1B/ATP5MF/ATP5MG/ATP5PB/DCAKD/DLAT/DLD/DLST/ELOVL1/FAR1/GCDH/GNAI3/GUCY1A1/HACD2/HSD17B12/COX2/NT5C/PDHB/PDHX/PFKL/PPAT/SLC25A12/SLC25A13/SUCLA2	9	GO:0006164	purine nucleotide biosynthetic process
Both	GO:0006163	GO Biological Processes	purine nucleotide metabolic process	4.75119	31	ACACA/ACOT9/ACSL1/ACSL3/ACSL5/ACSS2/ATP5F1A/ATP5F1B/ATP5MF/ATP5MG/ATP5PB/DCAKD/DLAT/DLD/DLST/ELOVL1/FAR1/GCDH/GNAI3/GUCY1A1/HACD2/HSD17B12/COX2/NT5C/PDHB/PDHX/PFKL/PPAT/SLC25A12/SLC25A13/SUCLA2	9	GO:0006164	purine nucleotide biosynthetic process
Both	GO:0072521	GO Biological Processes	purine-containing compound metabolic process	4.34896	31	ACACA/ACOT9/ACSL1/ACSL3/ACSL5/ACSS2/ATP5F1A/ATP5F1B/ATP5MF/ATP5MG/ATP5PB/DCAKD/DLAT/DLD/DLST/ELOVL1/FAR1/GCDH/GNAI3/GUCY1A1/HACD2/HSD17B12/COX2/NT5C/PDHB/PDHX/PFKL/PPAT/SLC25A12/SLC25A13/SUCLA2	9	GO:0006164	purine nucleotide biosynthetic process
Infected	GO:1903311	GO Biological Processes	regulation of mRNA metabolic process	4.05239	16	CDK11A/GTPBP1/HNRNPA0/HNRNPC/MAGOH/NCBP2/PABPC4/PRPF19/RBM5/RBM7/SAFB2/SNW1/SRSF10/WTAP/ZC3HAV1/ZFP36L2	9	GO:0006164	purine nucleotide biosynthetic process
Infected	GO:0000377	GO Biological Processes	RNA splicing, via transesterification reactions with bulged adenosine as nucleophile	4.05239	17	GEMIN5/HNRNPC/HNRNPH1/LUC7L2/MAGOH/NCBP2/PRPF19/PRPF40A/RBM5/RBM7/SF3B1/SF3B3/SNRPB/SNW1/SRSF10/WTAP/ZCCHC8	9	GO:0006164	purine nucleotide biosynthetic process
Infected	GO:0000375	GO Biological Processes	RNA splicing, via transesterification reactions	4.05239	17	GEMIN5/HNRNPC/HNRNPH1/LUC7L2/MAGOH/NCBP2/PRPF19/PRPF40A/RBM5/RBM7/SF3B1/SF3B3/SNRPB/SNW1/SRSF10/WTAP/ZCCHC8	9	GO:0006164	purine nucleotide biosynthetic process
Infected	GO:0008380	GO Biological Processes	RNA splicing	3.6707	19	DDX47/GEMIN5/HNRNPC/HNRNPH1/LUC7L2/MAGOH/NCBP2/POLR2A/PRPF19/PRPF40A/RBM5/RBM7/SF3B1/SF3B3/SNRPB/SNW1/SRSF10/WTAP/ZCCHC8	9	GO:0006164	purine nucleotide biosynthetic process
Infected	GO:0050684	GO Biological Processes	regulation of mRNA processing	2.98182	10	CDK11A/MAGOH/NCBP2/PRPF19/RBM5/RBM7/SAFB2/SNW1/SRSF10/WTAP	9	GO:0006164	purine nucleotide biosynthetic process
Infected	GO:0043484	GO Biological Processes	regulation of RNA splicing	2.19281	9	HNRNPH1/MAGOH/POLR2A/PRPF19/RBM5/RBM7/SNW1/SRSF10/WTAP	9	GO:0006164	purine nucleotide biosynthetic process
Both	GO:0035384	GO Biological Processes	thioester biosynthetic process	6.91488	13	ACACA/ACSL1/ACSL3/ACSL5/ACSS2/DLAT/DLD/ELOVL1/GCDH/HACD2/HSD17B12/PDHB/PDHX	10	GO:0035384	thioester biosynthetic process
Both	GO:0071616	GO Biological Processes	acyl-CoA biosynthetic process	6.91488	13	ACACA/ACSL1/ACSL3/ACSL5/ACSS2/DLAT/DLD/ELOVL1/GCDH/HACD2/HSD17B12/PDHB/PDHX	10	GO:0035384	thioester biosynthetic process
Both	GO:0006637	GO Biological Processes	acyl-CoA metabolic process	6.50841	17	ACACA/ACOT9/ACSL1/ACSL3/ACSL5/ACSS2/DLAT/DLD/DLST/ELOVL1/FAR1/GCDH/HACD2/HSD17B12/PDHB/PDHX/SUCLA2	10	GO:0035384	thioester biosynthetic process
Both	GO:0035383	GO Biological Processes	thioester metabolic process	6.50841	17	ACACA/ACOT9/ACSL1/ACSL3/ACSL5/ACSS2/DLAT/DLD/DLST/ELOVL1/FAR1/GCDH/HACD2/HSD17B12/PDHB/PDHX/SUCLA2	10	GO:0035384	thioester biosynthetic process
Both	GO:0006790	GO Biological Processes	sulfur compound metabolic process	2.7576	24	ABCB7/ABCC2/ACACA/ACOT9/ACSL1/ACSL3/ACSL5/ACSS2/DLAT/DLD/DLST/ELOVL1/FAR1/GCDH/GSTK1/GSTZ1/HACD2/HSD17B12/NFS1/PDHB/PDHX/PTGES2/SQOR/SUCLA2	10	GO:0035384	thioester biosynthetic process
Both	GO:0006084	GO Biological Processes	acetyl-CoA metabolic process	2.7233	7	ACACA/ACSS2/DLAT/DLD/DLST/PDHB/PDHX	10	GO:0035384	thioester biosynthetic process
Both	GO:0006085	GO Biological Processes	acetyl-CoA biosynthetic process	2.51981	5	ACSS2/DLAT/DLD/PDHB/PDHX	10	GO:0035384	thioester biosynthetic process
Both	GO:0006086	GO Biological Processes	acetyl-CoA biosynthetic process from pyruvate	2.3564	4	DLAT/DLD/PDHB/PDHX	10	GO:0035384	thioester biosynthetic process
Both	GO:0044272	GO Biological Processes	sulfur compound biosynthetic process	1.99572	13	ACACA/ACSL1/ACSL3/ACSL5/ACSS2/DLAT/DLD/ELOVL1/GCDH/HACD2/HSD17B12/PDHB/PDHX	10	GO:0035384	thioester biosynthetic process
Both	GO:1903649	GO Biological Processes	regulation of cytoplasmic transport	2.46719	6	ATP9A/MAP2K1/PTPN23/SNX3/USP7/VPS11	11	GO:0016197	endosomal transport
Both	GO:0042147	GO Biological Processes	retrograde transport, endosome to Golgi	2.44891	11	ANKFY1/ATP9A/DCTN1/EHD3/GBF1/SNX2/SNX3/SNX5/UBE2O/USP7/VPS52	11	GO:0016197	endosomal transport
Both	GO:0051656	GO Biological Processes	establishment of organelle localization	2.44891	25	AP3D1/CHP1/COPG1/COPG2/DCTN1/DLGAP5/DNM2/DYNC1H1/EML4/EXOC4/GBF1/HTT/LRPPRC/LYN/MLH1/MYO1C/NUDC/PDCD6/RHOT1/SCRIB/SNX4/SUN2/TMED10/TMEM201/XPO1	11	GO:0016197	endosomal transport
Both	GO:0016482	GO Biological Processes	cytosolic transport	2.3564	15	ANKFY1/AP2A1/ATP9A/DCTN1/EHD3/GBF1/MAP2K1/PTPN23/SNX2/SNX3/SNX5/UBE2O/USP7/VPS11/VPS52	11	GO:0016197	endosomal transport
Both	GO:0051647	GO Biological Processes	nucleus localization	2.00006	5	DCTN1/DYNC1H1/MTOR/SUN2/TMEM201	11	GO:0016197	endosomal transport
Both	GO:0140029	GO Biological Processes	exocytic process	2.20687	9	EXOC4/LYN/RAB10/RABEPK/RALB/SCRIB/SNX4/VPS11/VPS18	12	GO:0048193	Golgi vesicle transport
Both	GO:0006907	GO Biological Processes	pinocytosis	2.07551	5	ANKFY1/APPL1/DNM2/EHD4/SNX5	12	GO:0048193	Golgi vesicle transport
Both	GO:0006631	GO Biological Processes	fatty acid metabolic process	5.11629	32	ACACA/ACAD9/ACADM/ACSL1/ACSL3/ACSL5/ACSS2/CPT1A/CRAT/DECR2/DLD/ELOVL1/ERLIN2/ETFA/FADS1/FADS2/GCDH/HACD2/HACD3/HADHA/HADHB/HSD17B12/HSD17B8/ILVBL/LONP2/MTOR/PCK2/PECR/PLAA/PTGES2/QKI/SCD	13	GO:0006631	fatty acid metabolic process
Both	GO:0046394	GO Biological Processes	carboxylic acid biosynthetic process	4.6305	27	ACACA/ACSL3/ACSS2/ALDH18A1/ASNS/DECR2/DHRS9/ELOVL1/ERLIN2/FADS1/FADS2/GLUD1/HACD2/HACD3/HSD17B12/HSD17B8/ILVBL/OSBPL7/PECR/PLOD2/PLOD3/PTGES2/PYCR2/QKI/SCD/SLC25A12/SUCLA2	13	GO:0006631	fatty acid metabolic process
Both	GO:0016053	GO Biological Processes	organic acid biosynthetic process	4.60573	27	ACACA/ACSL3/ACSS2/ALDH18A1/ASNS/DECR2/DHRS9/ELOVL1/ERLIN2/FADS1/FADS2/GLUD1/HACD2/HACD3/HSD17B12/HSD17B8/ILVBL/OSBPL7/PECR/PLOD2/PLOD3/PTGES2/PYCR2/QKI/SCD/SLC25A12/SUCLA2	13	GO:0006631	fatty acid metabolic process
Both	GO:0006520	GO Biological Processes	cellular amino acid metabolic process	4.58841	26	AARS2/ALDH18A1/ALDH4A1/ALDH5A1/ASNS/ASPG/CARNMT1/DLST/GATB/GCAT/GCDH/GLUD1/GSTZ1/IARS2/ILVBL/MARS1/PARS2/PLOD2/PLOD3/PPAT/PYCR2/SARS1/SLC25A12/SLC25A13/VARS1/YARS1	13	GO:0006631	fatty acid metabolic process
Both	GO:0046395	GO Biological Processes	carboxylic acid catabolic process	3.04347	20	ACADM/ALDH4A1/ALDH5A1/CARNMT1/CPT1A/CRAT/DECR2/DLST/ETFA/GCAT/GCDH/GLUD1/GSTZ1/HADHA/HADHB/ILVBL/LONP2/MTOR/PCK2/PPAT	13	GO:0006631	fatty acid metabolic process
Both	GO:0006633	GO Biological Processes	fatty acid biosynthetic process	2.98589	16	ACACA/ACSL3/ACSS2/DECR2/ELOVL1/ERLIN2/FADS1/FADS2/HACD2/HACD3/HSD17B12/HSD17B8/PECR/PTGES2/QKI/SCD	13	GO:0006631	fatty acid metabolic process
Both	GO:0009062	GO Biological Processes	fatty acid catabolic process	2.98074	12	ACADM/CPT1A/CRAT/DECR2/ETFA/GCDH/HADHA/HADHB/ILVBL/LONP2/MTOR/PCK2	13	GO:0006631	fatty acid metabolic process
Both	GO:0016054	GO Biological Processes	organic acid catabolic process	2.9707	20	ACADM/ALDH4A1/ALDH5A1/CARNMT1/CPT1A/CRAT/DECR2/DLST/ETFA/GCAT/GCDH/GLUD1/GSTZ1/HADHA/HADHB/ILVBL/LONP2/MTOR/PCK2/PPAT	13	GO:0006631	fatty acid metabolic process
Both	GO:0072330	GO Biological Processes	monocarboxylic acid biosynthetic process	2.70354	18	ACACA/ACSL3/ACSS2/DECR2/DHRS9/ELOVL1/ERLIN2/FADS1/FADS2/HACD2/HACD3/HSD17B12/HSD17B8/OSBPL7/PECR/PTGES2/QKI/SCD	13	GO:0006631	fatty acid metabolic process
Both	GO:1901605	GO Biological Processes	alpha-amino acid metabolic process	2.63945	17	ALDH18A1/ALDH4A1/ALDH5A1/ASNS/ASPG/DLST/GCAT/GCDH/GLUD1/GSTZ1/ILVBL/PLOD2/PLOD3/PPAT/PYCR2/SLC25A12/SLC25A13	13	GO:0006631	fatty acid metabolic process
Both	GO:0009066	GO Biological Processes	aspartate family amino acid metabolic process	2.62514	8	ASNS/ASPG/DLST/GCAT/PLOD2/PLOD3/SLC25A12/SLC25A13	13	GO:0006631	fatty acid metabolic process
Both	GO:0043039	GO Biological Processes	tRNA aminoacylation	2.4057	8	AARS2/GATB/IARS2/MARS1/PARS2/SARS1/VARS1/YARS1	13	GO:0006631	fatty acid metabolic process
Both	GO:0043038	GO Biological Processes	amino acid activation	2.36744	8	AARS2/GATB/IARS2/MARS1/PARS2/SARS1/VARS1/YARS1	13	GO:0006631	fatty acid metabolic process
Both	GO:0072329	GO Biological Processes	monocarboxylic acid catabolic process	2.36744	12	ACADM/CPT1A/CRAT/DECR2/ETFA/GCDH/HADHA/HADHB/ILVBL/LONP2/MTOR/PCK2	13	GO:0006631	fatty acid metabolic process
Both	GO:0043648	GO Biological Processes	dicarboxylic acid metabolic process	2.02483	10	ALDH18A1/ALDH4A1/ALDH5A1/DLD/DLST/GLUD1/IDH3B/PCK2/SLC25A12/SUCLA2	13	GO:0006631	fatty acid metabolic process
Both	GO:0018126	GO Biological Processes	protein hydroxylation	4.62352	8	CRTAP/P3H1/P3H2/P3H3/P4HA1/PLOD1/PLOD2/PLOD3	14	GO:0018126	protein hydroxylation
Both	GO:0018279	GO Biological Processes	protein N-linked glycosylation via asparagine	2.85572	6	DDOST/MAGT1/RPN2/STT3A/STT3B/UGGT1	14	GO:0018126	protein hydroxylation
Both	GO:0019511	GO Biological Processes	peptidyl-proline hydroxylation	2.84568	5	CRTAP/P3H1/P3H2/P3H3/P4HA1	14	GO:0018126	protein hydroxylation
Both	GO:0018196	GO Biological Processes	peptidyl-asparagine modification	2.77797	6	DDOST/MAGT1/RPN2/STT3A/STT3B/UGGT1	14	GO:0018126	protein hydroxylation
Both	GO:0072594	GO Biological Processes	establishment of protein localization to organelle	4.18961	31	AIFM1/AP3D1/APPL1/CABP1/CDK1/CHP1/CSE1L/DNAJC19/IPO7/IPO9/LONP2/NDUFA13/NUP35/NUP93/PHB2/PMPCA/RAB10/RAB3GAP1/RNF31/SAMM50/SCRIB/SEC62/SRP68/SRPRA/SSR3/TIMM50/TOMM22/TOMM40/TOMM70/UBR5/VPS11	15	GO:0072594	establishment of protein localization to organelle
Both	GO:0006403	GO Biological Processes	RNA localization	2.44891	17	AAAS/DDX19B/EXOSC3/FLOT1/FMR1/G3BP2/LRPPRC/MYO1C/NCBP1/NUP210/NUP35/NUP93/PRPF6/QKI/TSC1/UPF1/XPO1	15	GO:0072594	establishment of protein localization to organelle
Both	GO:0051236	GO Biological Processes	establishment of RNA localization	2.38657	15	AAAS/DDX19B/FLOT1/FMR1/G3BP2/LRPPRC/MYO1C/NCBP1/NUP210/NUP35/NUP93/QKI/TSC1/UPF1/XPO1	15	GO:0072594	establishment of protein localization to organelle
Both	GO:0006626	GO Biological Processes	protein targeting to mitochondrion	2.26006	11	AIFM1/DNAJC19/NDUFA13/PMPCA/RNF31/SAMM50/TIMM50/TOMM22/TOMM40/TOMM70/VPS11	15	GO:0072594	establishment of protein localization to organelle
Both	GO:0070585	GO Biological Processes	protein localization to mitochondrion	2.00006	12	AIFM1/DNAJC19/MTCH2/NDUFA13/PMPCA/RNF31/SAMM50/TIMM50/TOMM22/TOMM40/TOMM70/VPS11	15	GO:0072594	establishment of protein localization to organelle
Both	GO:0046949	GO Biological Processes	fatty-acyl-CoA biosynthetic process	3.95302	8	ACACA/ACSL1/ACSL3/ACSL5/ELOVL1/GCDH/HACD2/HSD17B12	16	GO:0046949	fatty-acyl-CoA biosynthetic process
Both	GO:0035337	GO Biological Processes	fatty-acyl-CoA metabolic process	3.69961	9	ACACA/ACSL1/ACSL3/ACSL5/ELOVL1/FAR1/GCDH/HACD2/HSD17B12	16	GO:0046949	fatty-acyl-CoA biosynthetic process
Both	GO:0035336	GO Biological Processes	long-chain fatty-acyl-CoA metabolic process	3.65554	7	ACSL1/ACSL3/ACSL5/ELOVL1/FAR1/HACD2/HSD17B12	16	GO:0046949	fatty-acyl-CoA biosynthetic process
Both	GO:0035338	GO Biological Processes	long-chain fatty-acyl-CoA biosynthetic process	3.41153	6	ACSL1/ACSL3/ACSL5/ELOVL1/HACD2/HSD17B12	16	GO:0046949	fatty-acyl-CoA biosynthetic process
Both	GO:1901570	GO Biological Processes	fatty acid derivative biosynthetic process	2.91069	9	ACACA/ACSL1/ACSL3/ACSL5/ELOVL1/FAR1/GCDH/HACD2/HSD17B12	16	GO:0046949	fatty-acyl-CoA biosynthetic process
Both	GO:0050821	GO Biological Processes	protein stabilization	3.45351	19	ATP1B1/CALR/CHP1/COG3/CRTAP/CRYAB/FLOT1/GNAQ/MTMR9/NCLN/P3H1/PHB2/RPS7/SEL1L/STK3/TSC1/USP7/USP9X/WFS1	17	GO:0050821	protein stabilization
Both	GO:0031647	GO Biological Processes	regulation of protein stability	3.15542	24	ATP1B1/CALR/CCAR2/CHP1/COG3/CRTAP/CRYAB/DDOST/FLOT1/GNAQ/HTT/MTMR9/NCLN/P3H1/PHB2/RPS7/SEL1L/STK3/TSC1/USP47/USP7/USP9X/VPS11/WFS1	17	GO:0050821	protein stabilization
Both	GO:1905214	GO Biological Processes	regulation of RNA binding	3.30607	5	CARM1/EIF3C/EIF3E/FMR1/NCBP1	18	GO:1905214	regulation of RNA binding
Both	GO:0022406	GO Biological Processes	membrane docking	2.93158	11	CHP1/ESYT1/ESYT2/EXOC4/RAB10/RABEPK/RALB/SNX3/VMP1/VPS11/VPS18	19	GO:0022406	membrane docking
Both	GO:0140056	GO Biological Processes	organelle localization by membrane tethering	2.09172	9	ESYT1/ESYT2/EXOC4/RAB10/RABEPK/RALB/VMP1/VPS11/VPS18	19	GO:0022406	membrane docking
Both	GO:0006635	GO Biological Processes	fatty acid beta-oxidation	2.77797	10	ACADM/CPT1A/CRAT/DECR2/ETFA/GCDH/HADHA/HADHB/LONP2/MTOR	20	GO:0006635	fatty acid beta-oxidation
Both	GO:0019395	GO Biological Processes	fatty acid oxidation	2.37216	11	ACADM/CPT1A/CRAT/DECR2/ETFA/GCDH/HADHA/HADHB/ILVBL/LONP2/MTOR	20	GO:0006635	fatty acid beta-oxidation
Both	GO:0034440	GO Biological Processes	lipid oxidation	2.20236	11	ACADM/CPT1A/CRAT/DECR2/ETFA/GCDH/HADHA/HADHB/ILVBL/LONP2/MTOR	20	GO:0006635	fatty acid beta-oxidation
Both	GO:0006457	GO Biological Processes	protein folding	2.77797	18	CALR/CANX/CCDC47/CLPX/CRTAP/CRYAB/CSNK2A1/DNAJA2/DNAJA3/DNAJC19/ERP44/NUDC/P3H1/SDF2/TBCD/UGGT1/WFS1/ZMYND10	21	GO:0006457	protein folding
Both	GO:0140053	GO Biological Processes	mitochondrial gene expression	2.55878	12	AARS2/GATB/IARS2/LRPPRC/MRPS11/MRPS16/MRPS21/MRPS27/MRPS7/MTG1/PUS1/TBRG4	22	GO:0140053	mitochondrial gene expression
Both	GO:0032543	GO Biological Processes	mitochondrial translation	2.52523	10	AARS2/GATB/IARS2/LRPPRC/MRPS11/MRPS16/MRPS21/MRPS27/MRPS7/MTG1	22	GO:0140053	mitochondrial gene expression
Both	GO:0034976	GO Biological Processes	response to endoplasmic reticulum stress	2.12006	19	AIFM1/CALR/CANX/CCDC47/ECPAS/EIF2B5/ERLIN2/ERP44/FLOT1/NPLOC4/PSMC6/QRICH1/SEL1L/STT3B/TMCO1/TMTC3/UFL1/UGGT1/WFS1	23	GO:0034976	response to endoplasmic reticulum stress
Both	GO:0030433	GO Biological Processes	ubiquitin-dependent ERAD pathway	2.05572	10	CALR/CANX/CCDC47/ECPAS/ERLIN2/NPLOC4/PSMC6/SEL1L/STT3B/WFS1	23	GO:0034976	response to endoplasmic reticulum stress
Both	GO:0036503	GO Biological Processes	ERAD pathway	1.97826	11	CALR/CANX/CCDC47/ECPAS/ERLIN2/NPLOC4/PSMC6/SEL1L/STT3B/UGGT1/WFS1	23	GO:0034976	response to endoplasmic reticulum stress
Infected	GO:0046209	GO Biological Processes	nitric oxide metabolic process	2.01239	7	ATP2B4/CLU/CYB5B/DYNLL1/POR/SMAD3/SPR	24	GO:2001057	reactive nitrogen species metabolic process
Infected	GO:2001057	GO Biological Processes	reactive nitrogen species metabolic process	2.01239	7	ATP2B4/CLU/CYB5B/DYNLL1/POR/SMAD3/SPR	24	GO:2001057	reactive nitrogen species metabolic process
Infected	GO:0035330	GO Biological Processes	regulation of hippo signaling	2.01239	4	CIT/DLG5/LIMD1/TIAL1	25	GO:0035330	regulation of hippo signaling
