## Supplemental Table S3 for "CP204L Is a Multifunctional Protein of African Swine Fever Virus That Interacts with The VPS39 Subunit of HOPS Complex and Promotes Lysosome Clustering"

### Sheet: Table S3
Table S3: List of selected CP204L interacting proteins: host protiens involved in vesicular transport and ASFV proteins. Protein abundances are reported as iBAQ values.
Bait	Prey	iBAQ	log10 iBAQ	ASFV protein	Protein cellular function	Reference [PMID]	Host-host PPI reference [PMID]
CP204L	A137R	3080800	6.48866	structural	immune evasion	35412346
CP204L	A224L	325790	5.51294	structural	immune evasion	11907233; 11222676
CP204L	B175L	31830	4.50284	nonstructural	uncharacterized	-
CP204L	B385R	9294.1	3.96821	nonstructural	uncharacterized	-
CP204L	B475L	305290	5.48471	nonstructural	uncharacterized	-
CP204L	B962L	4436.2	3.64701	structural	transcription	8262374
CP204L	C129R	14868	4.17225	structural	uncharacterize	30185597
CP204L	C315R	17110	4.23325	nonstructural	transcription	16494962
CP204L	CP2475L	186110	5.26977	structural	virus assembly	30185597
CP204L	DP238L	6987.6	3.84433	nonstructural	uncharacterize	-
CP204L	E423R	37966	4.57939	structural	uncharacterize	30185597
CP204L	F317L	182180	5.2605	structural	uncharacterize	30185597
CP204L	G1340L	8317.8	3.92001	structural	transcription	16494962
CP204L	H339R	10582	4.02457	structural	uncharacterize	30185597
CP204L	H359L	20404	4.30972	structural	transcription	16494962
CP204L	I267L	5826.6	3.76542	nonstructural	immune evasion	35089988
CP204L	K205R	181330	5.25847	nonstructural	uncharacterized	-
CP204L	M1249L	1362.7	3.1344	structural	uncharacterized	30185597
CP204L	M448R	42030	4.62356	structural	uncharacterized	30185597
CP204L	MGF360-1Lb	21355	4.3295	nonstructural	uncharacterized	-
CP204L	NP1450L	2223.1	3.34696	structural	transcription	16494962
CP204L	QP509L	16352	4.21357	nonstructural	uncharacterized	-
CP204L	VPS39	3518800	6.54639		late endosome-to-lysosome	-	HOPS complex (PMID: 22308417)
CP204L	VPS16	23999	4.38019		late endosome-to-lysosome	-	HOPS complex (PMID: 22308417)
CP204L	VPS18	15313	4.18506		late endosome-to-lysosome	-	HOPS complex (PMID: 22308417)
CP204L	VPS11	3556.7	3.55105		late endosome-to-lysosome	-	HOPS complex (PMID: 22308417)
CP204L	NPC1	9536.4	3.97938		late endosome-to-lysosome; ER contact sites with late endosomes	31537798
CP204L	EI24	74542	4.8724		autophagy; regulator	27541728
CP204L	CDK1	534740	5.72814		autophagy; regulator	20513426
CP204L	SQSTM1	50045	4.69936		autophagy; lipid droplets	17580304
CP204L	VMP1	26190	4.41814		autophagy; autophagosome formation	23316280	VMP1-TMEM41B (PMID:30773971)
CP204L	TMEM41B	7967	3.90129		autophagy; autophagosome formation	33929485	VMP1-TMEM41B (PMID:30773971)
CP204L	MTMR9	20434	4.31035		autophagy	22647598
CP204L	TOMM22	1352500	6.13114		mitochondria; membrane contact sites	-	TOM complex (PMID:33083003); VPS39-TOMM22 (PMID:29870720)
CP204L	TOMM70	4774.7	3.67895		mitochondria;	-	TOM complex (PMID:33083003)
CP204L	SLC25A5	465920	5.66831		mitochondria; mitophagy	by similarity (Uniprot)
CP204L	PHB2	207580	5.31719		mitochondria; mitophagy	28017329
CP204L	USP30	47197	4.67391		mitochondria; mitophagy	34989313
CP204L	SLC25A4	15052	4.17759		mitochondria; mitophagy	by similarity (Uniprot)
CP204L	VPS13C	1788.6	3.25251		mitochondria; mitophagy; membrane contact sites	30093493
CP204L	EHD1	168080	5.22552		retrograde transport; endosome-to-TGN	25595798	EHD1-VPS35 (PMID: 17868075)
CP204L	EHD4	145400	5.16256		retrograde transport; endosome-to-TGN	21067929
CP204L	EHD2	65320	4.81505		retrograde transport; endosome-to-TGN	21067929
CP204L	SCAMP3	360410	5.5568		retrograde transport; endosome-to-plasma membrane	16105885
CP204L	SNX3	190200	5.27921		retrograde transport; endosome-to-TGN	19619496	SNX-BAR sorting complex
CP204L	VPS35	17171	4.2348		retrograde transport; endosome-to-TGN	10198044	retromer; EHD1-VPS35 (PMID: 17868075)
CP204L	SNX5	13881	4.14242		retrograde transport; endosome-to-TGN	19619496	SNX-BAR sorting complex
CP204L	VPS4A	64595	4.8102		MVBs formation; MVBs-to-lysosome		VPS4A,VPS4B,CHMP1A; ESCRT accessory protein (PMID: 16689637)
CP204L	CHMP1A	63138	4.80029		MVBs formation; MVBs-to-lysosome		VPS4A,VPS4B,CHMP1A; ESCRT accessory protein (PMID: 16689637)
CP204L	VPS4B	5395.1	3.732		MVBs formation;MVBs-to-lysosome		VPS4A,VPS4B,CHMP1A; ESCRT accessory protein (PMID: 16689637)
CP204L	SCFD1	49297	4.69282		retrograde transport; endosome-to-TGN	19536132; 15958490
CP204L	TMED10	47122	4.67322		retrograde transport; endosome-to-TGN	by similarity (Uniprot)
CP204L	RALB	44976	4.65298		endocytosis; receptor-mediated endocytosis	10393179
CP204L	ITGA2	43380	4.63729		receptor-mediated endocytosis	23027580
CP204L	TM9SF4	38172	4.58174		retrograde transport; endosome-to-plasma membrane	25999474
CP204L	TOM1	23883	4.37809		endocytosis; regulator	15657082
CP204L	ANKFY1	22391	4.35007		endocytosis; regulator	15328530
CP204L	EXOC4	20558	4.31298		retrograde transport; endosome-to-plasma membrane	26240175	Exocyst complex
CP204L	SCYL2	19196	4.28321		endocytosis; regulator	16914521
CP204L	SNX4	14837	4.17135		autophagy	32513819
CP204L	VPS52	13960	4.14489		retrograde transport; endosome-to-TGN	15878329	GARP complex
CP204L	VPS37A	10946	4.03926		MVBs formation;MVBs-to-lysosome	31519728	ESCRT component (PMID: 16689637)
CP204L	AP2A1	28397	4.45327		retrograde transport; endosome-to-plasma membrane	19033387	AP-2 complex
CP204L	RAB10	20125	4.30374		retrograde transport; endosome-to-plasma membrane	28894007
CP204L	AP2B1	9975.2	3.99892		retrograde transport; endosome-to-plasma membrane	19033387	AP-2 complex
CP204L	ATP6V1H	9588.6	3.98176		retrograde transport; endosome-to-plasma membrane	12032142	ATP6V1H, AP-2 complex (PMID:12032142)
