## Supplemental Table S5 for "CP204L Is a Multifunctional Protein of African Swine Fever Virus That Interacts with The VPS39 Subunit of HOPS Complex and Promotes Lysosome Clustering"

### Sheet: Table S5
Table S5: Proteomic validation of VPS39 knockout and analysis of changes of ASFV protein levels between VPS39-KO and CTRL-KO cells at 8, 24, and 48 hours postinfection.
(A) Mass spectrometry data confirming absence of VPS39 protein in VPS39 knockout cells (VPS39-KO1 and VPS39-KO2). Protein VPS39 was identified in WT cells and CTRL-KO (control knockout) cells with 4 unique peptides and the protein relative abundance showed as log10 LFQ intensities (see Fig. 5A).
			log10 LFQ intensities
Protein name	Protein	Gene	VPS39-KO2_rep1	VPS39-KO2_rep2	VPS39-KO2_rep3	VPS39-KO2_rep1	VPS39-KO2_rep2	VPS39-KO2_rep3	CTRL-KO_rep1	CTRL-KO_rep2	CTRL-KO_rep3	WT_rep1	WT_rep2	WT_rep3
VPS39 subunit of HOPS complex	ENSSSCP00000005101	ENSSSCG00000004731	0	0	0	0	0	0	4.21344	4.53536	4.56009	3.95175	4.054	3.97953
			LFQ intensities
Peptide sequence of VPS39	Protein	Gene	VPS39-KO2_rep1	VPS39-KO2_rep2	VPS39-KO2_rep3	VPS39-KO2_rep1	VPS39-KO2_rep2	VPS39-KO2_rep3	CTRL-KO_rep1	CTRL-KO_rep2	CTRL-KO_rep3	WT_rep1	WT_rep2	WT_rep3
AINLLPANTQINDIR	ENSSSCP00000005101	ENSSSCG00000004731	0	0	0	0	0	0	23982	22776	24335	4313.4	3335.1	5165.6
IFTEDLPEVESLPR	ENSSSCP00000005102	ENSSSCG00000004731	0	0	0	0	0	0	0	26070	25279	15362	13113	12973
LLQIIDTTLLK	ENSSSCP00000005103	ENSSSCG00000004731	0	0	0	0	0	0	5599.9	10620	9333.1	0	5461.3	3306.2
LNDSDHQSSTSPLMEGTPTIK	ENSSSCP00000005104	ENSSSCG00000004731	0	0	0	0	0	0	9494.1	12989	12748	5339.5	4674.8	5444.5
(B) Analysis of changes in ASFV protein levels between CTRL-KO and VPS39-KO1, and VPS39-KO2 at 8, 24 and 48 hours postinfection. Protein abundance is showed as mean log2 iBAQ intensities, and the difference as log2 fold change between CTRL- and VPS39-KOs (see Fig. 6)
ASFV Protein	Mean log2 iBAQ intensities									log2 Fold change						Protein expression kinetics	Protein name/function
	CTRL-KO			VPS39-KO1			VPS39-KO2			VPS39-KO1 / CTRL-KO	VPS39-KO2 / CTRL-KO	VPS39-KO1 / CTRL-KO	VPS39-KO2 / CTRL-KO	VPS39-KO1 / CTRL-KO	VPS39-KO2 / CTRL-KO
	8h	24h	48h	8h	24h	48h	8h	24h	48h	8h		24h		48h
A238L	0	12.6926	9.16724	0	7.9387	10.4939	0	0	10.5807	NA	NA	-4.7539	NA	1.32666	1.41346	early	IkB-like protein
EP152R	0	7.64335	13.2341	0	11.5579	13.942	0	0	13.1451	NA	NA	3.91455	NA	0.7079	-0.089	early	BAG6 interactor
MGF360-19Ra	0	10.0024	10.9113	0	0	10.669	0	0	11.0922	NA	NA	NA	NA	-0.2423	0.1809	early	uncharacterized
B318L	0	0	11.7968	7.39129	11.9335	13.5227	0	11.5248	12.73	NA	NA	NA	NA	1.7259	0.9332	late	Prenyltransferase
I196L	0	0	0	0	11.3908	0	11.6313	8.84417	0	NA	NA	NA	NA	NA	NA	late	uncharacterized
E111R	13.4733	15.5461	14.7844	0	15.6285	15.7602	0	15.1014	13.1827	NA	NA	0.0824	-0.4447	0.9758	-1.6017	ambivalent	uncharacterized
F317L	0	16.8076	16.4732	0	16.218	16.3964	0	16.0833	17.1477	NA	NA	-0.5896	-0.7243	-0.0768	0.6745	late	uncharacterized
C84L	0	14.8275	14.0235	0	14.913	0	0	14.1014	12.7945	NA	NA	0.0855	-0.7261	NA	-1.229	ambivalent	uncharacterized
QP509L	0	13.5139	12.525	7.88515	13.501	11.6027	6.41224	12.7542	13.2437	NA	NA	-0.0129	-0.7597	-0.9223	0.7187	late	helicase superfamily II
E120R	13.7216	20.6823	20.9408	0	19.2611	20.6064	0	19.8957	21.2116	NA	NA	-1.4212	-0.7866	-0.3344	0.2708	late	structural protein p14.5
DP79L	13.8575	17.3886	16.3974	0	16.1505	14.7924	0	16.4867	16.7537	NA	NA	-1.2381	-0.9019	-1.605	0.3563	unassigned	uncharacterized
K421R	0	15.7348	14.6905	0	14.5438	14.0647	0	14.7224	14.7183	NA	NA	-1.191	-1.0124	-0.6258	0.0278	late	uncharacterized
H359L	11.0665	15.5281	13.6847	0	14.7803	14.8115	0	14.515	13.8777	NA	NA	-0.7478	-1.0131	1.1268	0.193	early	RNA polymerase SU 3/11
E183L	14.7927	20.3961	20.3596	0	19.1386	20.1108	0	19.3145	21.1189	NA	NA	-1.2575	-1.0816	-0.2488	0.7593	late	envelope protein p54
O174L	0	12.3498	0	0	11.7104	0	0	11.2484	0	NA	NA	-0.6394	-1.1014	NA	NA	late	DNA PolX
I226R	9.37374	15.0762	14.5748	0	14.4494	13.9722	0	13.9345	15.0053	NA	NA	-0.6268	-1.1417	-0.6026	0.4305	intermediate	DpiA-like
C122R	13.0036	16.1648	15.3822	0	15.7491	15.2788	0	14.9646	14.7535	NA	NA	-0.4157	-1.2002	-0.1034	-0.6287	early	RNA polymerase SU 9
EP364R	0	9.85022	0	0	9.12218	0	0	8.61861	10.9529	NA	NA	-0.72804	-1.23161	NA	NA	late	ERCC4 nuclease
E146L	0	18.656	18.5743	0	17.1932	18.0863	10.0065	17.4173	18.9195	NA	NA	-1.4628	-1.2387	-0.488	0.3452	late	uncharacterized
Q706L	0	14.5327	13.7502	0	13.6981	13.1631	0	13.2884	14.3717	NA	NA	-0.8346	-1.2443	-0.5871	0.6215	late	helicase superfamily II
I177L	0	14.2289	9.31027	0	13.1172	11.6553	0	12.923	11.88	NA	NA	-1.1117	-1.3059	2.34503	2.56973	late	uncharacterized
B169L	0	15.2583	15.8775	0	13.4329	15.1696	10.7143	13.9486	13.7528	NA	NA	-1.8254	-1.3097	-0.7079	-2.1247	late	uncharacterized
B438L	0	15.4572	15.0142	10.0618	14.0108	14.6301	6.81481	14.1296	15.0877	NA	NA	-1.4464	-1.3276	-0.3841	0.0735	late	capsid protein p49
H124R	0	14.654	14.5248	0	13.6338	15.35	11.2207	13.3245	15.5886	NA	NA	-1.0202	-1.3295	0.8252	1.0638	late	uncharacterized
MGF100-1L	0	15.8808	9.61741	0	14.759	0	11.1537	14.5079	15.4961	NA	NA	-1.1218	-1.3729	NA	5.87869	early	uncharacterized
A240L	13.7489	16.0107	14.8354	0	15.5751	15.662	0	14.6357	14.6512	NA	NA	-0.4356	-1.375	0.8266	-0.1842	early	Thymidylate kinase
EP402R	0	16.974	14.3095	0	16.4437	15.292	0	15.5671	16.2773	NA	NA	-0.5303	-1.4069	0.9825	1.9678	late	CD2 homolog
I267L	11.4221	13.5441	12.6387	0	14.1166	12.8638	0	12.1219	13.1446	NA	NA	0.5725	-1.4222	0.2251	0.5059	early	mRNA cappping enzyme
B962L	0	13.2432	12.524	7.22988	13.3014	11.408	6.87455	11.8038	12.3936	NA	NA	0.0582	-1.4394	-1.116	-0.1304	late	helicase VV I8R-like
B354L	9.9354	14.128	14.172	0	12.5733	12.7379	0	12.6764	14.5191	NA	NA	-1.5547	-1.4516	-1.4341	0.3471	late	ATPase VV A32-like
D345L	0	16.3714	15.4774	0	15.9773	15.1553	0	14.8952	15.4396	NA	NA	-0.3941	-1.4762	-0.3221	-0.0378	ambivalent	Lambda-like exonuclease
E248R	0	16.191	16.2417	11.7883	15.3319	16.0701	0	14.6698	16.5798	NA	NA	-0.8591	-1.5212	-0.1716	0.3381	late	EFC protein
CP123L	0	18.72	18.6211	10.4637	17.7062	17.8975	0	17.1927	18.5901	NA	NA	-1.0138	-1.5273	-0.7236	-0.031	late	uncharacterized
EP296R	9.10342	14.198	13.9484	0	13.6688	11.8061	0	12.6384	14.9071	NA	NA	-0.5292	-1.5596	-2.1423	0.9587	ambivalent	C-type Lectin-like
L60L	0	16.6995	19.0719	0	15.2014	18.4393	0	15.1339	18.3435	NA	NA	-1.4981	-1.5656	-0.6326	-0.7284	late	uncharacterized
E423R	0	14.3391	13.8312	0	13.5601	12.7048	0	12.7355	13.6202	NA	NA	-0.779	-1.6036	-1.1264	-0.211	late	histidine kinase
B175L	10.9525	15.6491	14.4585	0	14.4356	14.56	0	14.0315	14.3554	NA	NA	-1.2135	-1.6176	0.1015	-0.1031	late	TF VV VLTF2-like
C147L	13.0453	14.8636	11.5242	0	14.0179	11.5257	0	13.2404	14.6278	NA	NA	-0.8457	-1.6232	0.0015	3.1036	late	RNA polymerase SU 6
NP868R	9.61614	13.2594	11.6478	0	12.3951	12.0125	0	11.5495	12.8159	NA	NA	-0.8643	-1.7099	0.3647	1.1681	early	mRNA capping enzyme
I7L	0	15.007	15.9244	0	14.0497	15.9846	0	13.2932	14.1635	NA	NA	-0.9573	-1.7138	0.0602	-1.7609	unassigned	uncharacterized
R298L	0	13.3099	14.0777	0	10.5784	13.2586	0	11.5909	14.7475	NA	NA	-2.7315	-1.719	-0.8191	0.6698	late	S/T- kinase 1
B263R	10.5492	13.1012	0	0	10.5386	12.0788	0	11.3435	12.4328	NA	NA	-2.5626	-1.7577	NA	NA	early	TATA binding protein
E199L	0	11.6728	9.81526	0	10.4822	0	0	9.86699	0	NA	NA	-1.1906	-1.80581	NA	NA	late	EFC protein
S183L	0	14.5485	14.6715	0	13.2958	10.5704	0	12.6428	13.587	NA	NA	-1.2527	-1.9057	-4.1011	-1.0845	late	uncharacterized
I329L	0	15.1377	13.6887	10.6778	14.8381	14.7099	0	13.0951	14.3798	NA	NA	-0.2996	-2.0426	1.0212	0.6911	late	TLR3 antagonist
S273R	0	14.7386	13.1489	0	14.1945	12.4507	0	12.6441	12.9753	NA	NA	-0.5441	-2.0945	-0.6982	-0.1736	late	SUMO-1 protease
C717R	0	14.0576	13.0286	8.55746	13.1953	11.7818	3.70797	11.9313	11.9428	NA	NA	-0.8623	-2.1263	-1.2468	-1.0858	late	uncharacterized
E301R	0	15.6365	14.6335	12.2513	14.4615	13.4271	0	13.4606	14.5784	NA	NA	-1.175	-2.1759	-1.2064	-0.0551	late	PCNA-like
B117L	0	12.5087	0	0	11.9701	0	0	10.2805	0	NA	NA	-0.5386	-2.2282	NA	NA	late	uncharacterized
C257L	7.00518	13.7919	12.6957	0	12.3209	12.7509	0	11.5329	13.2928	NA	NA	-1.471	-2.259	0.0552	0.5971	late	uncharacterized
MGF110-9L	9.19707	13.2347	10.6514	0	11.5927	10.3722	0	10.9236	12.4549	NA	NA	-1.642	-2.3111	-0.2792	1.8035	early	uncharacterized
O61R	14.3567	20.1267	20.696	0	18.9823	20.3371	0	17.7484	21.26	NA	NA	-1.1444	-2.3783	-0.3589	0.564	late	envelope protein p12
MGF505-9R	0	12.8945	11.0964	0	10.1111	10.2613	0	10.2676	11.9328	NA	NA	-2.7834	-2.6269	-0.8351	0.8364	early	uncharacterized
A179L	0	12.4152	13.6397	0	12.4085	0	0	9.72634	13.6738	NA	NA	-0.0067	-2.68886	NA	0.0341	early	Bcl-2 homolog
CP80R	0	16.5376	15.33	0	16.3377	0	0	13.7836	0	NA	NA	-0.1999	-2.754	NA	NA	late	RNA polymerase SU 10
EP84R	0	20.3933	18.0876	0	19.265	14.8989	0	17.578	17.3612	NA	NA	-1.1283	-2.8153	-3.1887	-0.7264	late	uncharacterized
MGF110-4L	0	16.1951	15.2637	7.14374	13.2473	15.4992	0	13.1239	12.7023	NA	NA	-2.9478	-3.0712	0.2355	-2.5614	early	uncharacterized
MGF 360-16R	0	12.7819	11.8004	0	10.2817	11.4505	7.74813	9.61756	11.3527	NA	NA	-2.5002	-3.16434	-0.3499	-0.4477	early	uncharacterized
I8L	0	12.6522	11.7059	0	12.2542	11.5328	0	9.48615	13.4799	NA	NA	-0.398	-3.16605	-0.1731	1.774	unassigned	uncharacterized
MGF360-18R	0	14.1644	14.633	0	13.6801	14.2504	0	10.7961	13.9895	NA	NA	-0.4843	-3.3683	-0.3826	-0.6435	early	uncharacterized
MGF100-3L	13.7161	15.4832	16.1252	0	13.2675	15.4499	0	12.0432	15.7274	NA	NA	-2.2157	-3.44	-0.6753	-0.3978	early	uncharacterized
I10L	0	14.7069	12.7857	0	12.6531	12.6071	0	11.1727	14.3701	NA	NA	-2.0538	-3.5342	-0.1786	1.5844	unassigned	p22 homologue
B385R	8.47638	13.7975	9.74579	0	13.3283	0	10.0329	12.6246	11.536	NA	1.55652	-0.4692	-1.1729	NA	1.79021	late	TF VV A2L-like
K78R	12.0817	18.0756	14.5711	0	17.647	16.702	13.3159	17.8729	14.4488	NA	1.2342	-0.4286	-0.2027	2.1309	-0.1223	late	Nucleocapsid protein p10
B407L	7.80103	16.903	17.6584	0	16.0978	17.0132	7.64997	15.6693	17.254	NA	-0.15106	-0.8052	-1.2337	-0.6452	-0.4044	late	uncharacterized
H240R	11.5789	15.1632	11.6493	0	14.7199	0	10.2292	13.9721	0	NA	-1.3497	-0.4433	-1.1911	NA	NA	late	capsid protein
MGF110-1L	9.80156	10.5639	0	0	10.0542	0	7.9905	0	0	NA	-1.81106	-0.5097	NA	NA	NA	early	uncharacterized
H233R	8.03006	14.7507	14.6448	13.7227	14.4799	13.7762	0	14.2761	15.1507	5.69264	NA	-0.2708	-0.4746	-0.8686	0.5059	late	uncharacterized
C475L	7.19279	16.489	15.8149	12.7051	15.424	15.3468	0	14.9266	15.7342	5.51231	NA	-1.065	-1.5624	-0.4681	-0.0807	late	Poly(A) polymerase (large SU)
A224L	7.43421	17.6725	16.4737	11.9077	17.051	16.4132	0	16.5472	17.0724	4.47349	NA	-0.6215	-1.1253	-0.0605	0.5987	late	IAP
A151R	8.66966	18.1996	17.2051	12.638	17.3142	16.6576	8.48261	16.835	16.5976	3.96834	-0.18705	-0.8854	-1.3646	-0.5475	-0.6075	ambivalent	Component of Redox Pathway
G1211R	3.88694	13.6235	12.8338	7.26144	13.0397	12.3026	8.81941	11.7121	13.4235	3.3745	4.93247	-0.5838	-1.9114	-0.5312	0.5897	ambivalent	DNA polymerase family B
K196R	9.03447	10.3505	12.5477	10.4974	10.3098	13.0848	0	0	13.8401	1.46293	NA	-0.0407	NA	0.5371	1.2924	ambivalent	Thymidine kinase
C962R	12.5173	14.4906	12.6179	13.6718	14.4371	12.6304	12.6034	13.9443	13.5404	1.1545	0.0861	-0.0535	-0.5463	0.0125	0.9225	late	DNA primase
G1340L	12.0384	14.863	13.7638	13.014	14.2528	12.2254	13.6729	13.9615	14.4983	0.9756	1.6345	-0.6102	-0.9015	-1.5384	0.7345	late	TF VV A7L-like
F165R	11.8532	17.861	18.9853	12.7167	16.9853	18.7183	0	17.8156	18.7165	0.8635	NA	-0.8757	-0.0454	-0.267	-0.2688	late	uncharacterized
H339R	10.1211	16.6023	12.2015	10.9143	16.4629	15.177	10.554	15.659	15.5839	0.7932	0.4329	-0.1394	-0.9433	2.9755	3.3824	late	alpha-NAC binding protein
B125R	11.1965	17.7284	17.6453	11.9121	16.6145	17.5991	0	16.845	17.9216	0.7156	NA	-1.1139	-0.8834	-0.0462	0.2763	late	uncharacterized
EP424R	10.1712	15.3189	14.3399	10.4761	14.512	14.1808	7.1631	13.8106	15.4888	0.3049	-3.0081	-0.8069	-1.5083	-0.1591	1.1489	early	FTS J-like RNA methyl transferase
NP1450L	8.02553	14.194	12.8894	8.15992	13.4644	12.6577	7.66142	14.4571	13.6284	0.13439	-0.36411	-0.7296	0.2631	-0.2317	0.739	late	RNA polymerase SU 1
KP177R	11.6951	18.8821	18.3703	11.6944	17.3372	18.3561	0	17.684	19.0191	-0.0007	NA	-1.5449	-1.1981	-0.0142	0.6488	early	envelope protein p22
L11L	11.7428	15.4981	16.8792	11.7334	15.1114	16.7871	10.7733	14.481	16.7424	-0.0094	-0.9695	-0.3867	-1.0171	-0.0921	-0.1368	late	uncharacterized
C129R	14.1558	19.5622	19.7271	14.0654	18.4691	18.9619	0	17.825	19.5706	-0.0904	NA	-1.0931	-1.7372	-0.7652	-0.1565	ambivalent	uncharacterized
CP530R	8.99379	18.7535	18.9265	8.89845	17.8236	18.5512	10.0799	17.7487	19.0036	-0.09534	1.08611	-0.9299	-1.0048	-0.3753	0.0771	late	pp62
D1133L	11.0231	14.4747	12.6038	10.7775	13.4571	13.0249	11.0811	13.37	14.3113	-0.2456	0.058	-1.0176	-1.1047	0.4211	1.7075	late	helicase VV D11L/D6R like
P1192R	8.51928	13.153	11.8134	8.2407	12.547	11.436	7.0148	11.0686	12.5944	-0.27858	-1.50448	-0.606	-2.0844	-0.3774	0.781	late	DNA topoisomerase II
NP419L	11.0331	15.9462	14.4049	10.7234	14.847	13.9107	10.5244	14.5338	14.5525	-0.3097	-0.5087	-1.0992	-1.4124	-0.4942	0.1476	ambivalent	ATP-dependent DNA ligase
CP2475L	10.6557	18.4992	18.7045	10.3077	17.307	18.2926	10.6046	17.6246	18.9625	-0.348	-0.0511	-1.1922	-0.8746	-0.4119	0.258	late	pp220
B646L	12.8997	20.8469	20.7437	12.5295	19.9737	20.6249	10.5005	19.9173	21.4976	-0.3702	-2.3992	-0.8732	-0.9296	-0.1188	0.7539	late	capsid protein p72
M448R	9.78547	15.2093	13.7155	9.36879	14.906	12.2132	0	13.9532	14.2663	-0.41668	NA	-0.3033	-1.2561	-1.5023	0.5508	early	uncharacterized
I73R	17.7018	21.0766	21.0088	17.2292	19.2121	19.4553	16.2338	19.144	21.1097	-0.4726	-1.468	-1.8645	-1.9326	-1.5535	0.1009	early	uncharacterized
F1055L	5.30892	9.70475	9.98257	4.53219	0	9.45691	0	5.32873	9.72661	-0.77673	NA	NA	-4.37602	-0.52566	-0.25596	early	helicase superfamily II
A137R	16.5564	19.9103	19.7426	15.6782	19.7358	19.8826	15.0116	19.7813	20.399	-0.8782	-1.5448	-0.1745	-0.129	0.14	0.6564	late	structural protein p11.5
MGF360-15R	13.3491	12.8661	12.3809	12.4253	12.3715	13.0613	13.011	12.8899	13.8795	-0.9238	-0.3381	-0.4946	0.0238	0.6804	1.4986	early	uncharacterized
MGF110-7L	15.9973	19.2103	17.7088	14.9874	17.1985	17.1803	15.0236	17.3761	18.0929	-1.0099	-0.9737	-2.0118	-1.8342	-0.5285	0.3841	early	uncharacterized
F778R	13.182	15.4869	14.7654	12.065	14.8314	14.4745	11.7254	14.3117	14.5826	-1.117	-1.4566	-0.6555	-1.1752	-0.2909	-0.1828	early	Ribonucleotide reductase (large SU)
D117L	14.9229	21.4994	21.0969	13.7052	20.3074	20.675	13.3978	20.6173	21.5221	-1.2177	-1.5251	-1.192	-0.8821	-0.4219	0.4252	late	capsid protein p17
I215L	15.2746	16.9782	10.1072	13.9836	15.8292	10.247	14.6756	16.0325	14.1356	-1.291	-0.599	-1.149	-0.9457	0.1398	4.0284	early	ubiquitin-conjugating enzyme
EP1242L	11.382	14.9365	14.6595	10.0535	14.0557	14.0768	9.84307	13.3123	14.439	-1.3285	-1.53893	-0.8808	-1.6242	-0.5827	-0.2205	late	RNA polymerase SU 2
MGF110-3L	16.32	19.6735	19.2358	14.8703	17.6877	18.8925	14.8453	17.3672	19.4859	-1.4497	-1.4747	-1.9858	-2.3063	-0.3433	0.2501	early	uncharacterized
A104R	15.8512	21.6822	21.6083	14.2183	21.0714	22.0584	15.0289	20.7018	22.4348	-1.6329	-0.8223	-0.6108	-0.9804	0.4501	0.8265	late	histone-like protein
ASFV G ACD 00600	15.5275	17.6031	12.8086	13.7555	15.5061	13.553	13.4881	15.8267	14.9172	-1.772	-2.0394	-2.097	-1.7764	0.7444	2.1086	ambivalent	helicase superfamily II
MGF110-2L	15.1962	18.1138	17.5835	13.4049	16.4985	17.2096	13.2798	16.0535	18.2591	-1.7913	-1.9164	-1.6153	-2.0603	-0.3739	0.6756	early	uncharacterized
E165R	15.6298	18.8345	19.235	13.8134	17.8785	18.1274	11.3094	16.9457	19.1441	-1.8164	-4.3204	-0.956	-1.8888	-1.1076	-0.0909	ambivalent	dUTPase
CP204L	16.9015	19.4064	21.0471	14.9451	17.8982	19.9599	15.5058	18.0085	20.4786	-1.9564	-1.3957	-1.5082	-1.3979	-1.0872	-0.5685	early	Phosphoprotein p30
I9R	13.4579	13.1554	15.5475	11.3243	13.8325	15.8214	12.2311	14.3175	16.1487	-2.1336	-1.2268	0.6771	1.1621	0.2739	0.6012	unassigned	uncharacterized
CP312R	17.2427	19.9623	19.7997	14.7606	18.9751	17.9797	15.5338	18.2594	19.8235	-2.4821	-1.7089	-0.9872	-1.7029	-1.82	0.0238	early	EF-G like GTPase
I243L	9.87593	14.6461	15.7267	7.35535	14.6361	15.4627	5.3168	14.4027	16.3657	-2.52058	-4.55913	-0.01	-0.2434	-0.264	0.639	ambivalent	TF SII-like
DP238L	12.8	16.0703	15.5722	10.0319	14.9807	15.9748	10.5632	14.7683	16.7391	-2.7681	-2.2368	-1.0896	-1.302	0.4026	1.1669	early	uncharacterized
F334L	13.4034	16.0126	15.7801	10.5983	14.7514	15.4953	10.9921	14.6443	15.3207	-2.8051	-2.4113	-1.2612	-1.3683	-0.2848	-0.4594	early	Ribonucleotide reductase (small SU)
L83L	14.1203	16.2112	16.9872	11.2864	15.4885	16.7207	10.8649	14.5675	17.1963	-2.8339	-3.2554	-0.7227	-1.6437	-0.2665	0.2091	early	IL1?-binding protein
MGF110-5L-6L	14.9963	17.9167	18.632	12.1287	15.7561	16.4986	12.7674	15.0202	16.4289	-2.8676	-2.2289	-2.1606	-2.8965	-2.1334	-2.2031	early	uncharacterized
C315R	9.52499	14.8785	13.1633	6.43331	13.1244	11.7434	10.3906	12.9674	13.4876	-3.09168	0.86561	-1.7541	-1.9111	-1.4199	0.3243	ambivalent	TFIIB like
K205R	16.1825	19.402	19.7266	12.9366	18.5908	19.3322	13.1939	18.5049	19.972	-3.2459	-2.9886	-0.8112	-0.8971	-0.3944	0.2454	early	uncharacterized
M1249L	10.3856	14.3498	14.0842	7.11187	14.2185	13.4688	9.70518	13.3986	13.6223	-3.27373	-0.68042	-0.1313	-0.9512	-0.6154	-0.4619	late	capsid protein
H171R	14.2583	18.3603	18.0842	10.809	17.4875	17.7829	0	17.6347	18.3511	-3.4493	NA	-0.8728	-0.7256	-0.3013	0.2669	late	uncharacterized
B475L	12.1979	17.8343	16.6462	8.60555	17.1058	16.4548	9.86062	16.9722	17.2562	-3.59235	-2.33728	-0.7285	-0.8621	-0.1914	0.61	late	uncharacterized
B602L	14.0403	18.1317	17.8069	10.3697	17.4488	16.8334	10.2861	17.2464	17.9023	-3.6706	-3.7542	-0.6829	-0.8853	-0.9735	0.0954	late	chaperone
E184L	15.2929	19.6981	19.8065	11.5218	19.8713	19.1298	10.003	19.3565	19.5227	-3.7711	-5.2899	0.1732	-0.3416	-0.6767	-0.2838	late	uncharacterized
K145R	15.4129	20.3351	19.8316	11.3305	20.2542	19.5501	11.9897	19.6175	20.08	-4.0824	-3.4232	-0.0809	-0.7176	-0.2815	0.2484	late	uncharacterized
285L	11.5601	13.6202	14.3562	7.08162	10.2304	14.4451	12.3603	15.5359	14.891	-4.47848	0.8002	-3.3898	1.9157	0.0889	0.5348	early	uncharacterized
D339L	12.7335	12.0773	12.7308	8.08028	13.5277	13.9864	12.2459	11.9379	15.0305	-4.65322	-0.4876	1.4504	-0.1394	1.2556	2.2997	early	RNA polymerase SU 7
DP96R	15.2946	16.711	17.1176	9.44913	15.7711	17.0043	12.1648	14.9444	17.2474	-5.84547	-3.1298	-0.9399	-1.7666	-0.1133	0.1298	early	IFN inhibitor
D205R	15.0566	16.837	16.7446	7.6937	15.2136	15.8852	6.82947	15.4071	16.3873	-7.3629	-8.22713	-1.6234	-1.4299	-0.8594	-0.3573	ambivalent	RNA polymerase SU 5
